# Precise immunofluorescence canceling for highly multiplexed imaging capturing specific cell state

**DOI:** 10.1101/2023.10.17.561810

**Authors:** Kosuke Tomimatsu, Takeru Fujii, Ryoma Bise, Kazufumi Hosoda, Yosuke Taniguchi, Hiroshi Ochiai, Hiroaki Ohishi, Kanta Ando, Ryoma Minami, Kaori Tanaka, Taro Tachibana, Seiichi Mori, Akihito Harada, Kazumitsu Maehara, Masao Nagasaki, Seiichi Uchida, Hiroshi Kimura, Masashi Narita, Yasuyuki Ohkawa

## Abstract

Cell states are regulated by the response of signaling pathways to receptor ligand-binding and inter-cellular interactions. High-resolution imaging has been attempted to explore the dynamics of these processes and, recently, multiplexed imaging has profiled cell states by achieving a comprehensive acquisition of spatial protein information from cells. However, the specificity of antibodies is still compromised when visualizing activated signals. Here, we developed Precise Emission Canceling Antibodies (PECAbs) that have cleavable fluorescent labeling. PECAbs enable high-specificity sequential imaging using hundreds of antibodies, allowing for reconstruction of the spatiotemporal dynamics of signaling pathways. Additionally, combining this approach with seq-smFISH can effectively classify cells and identify their signal activation states in human tissue. Overall, the PECAb system can serve as a comprehensive platform for analyzing complex cell processes.
