## Supplemental Table 1 for "Precise immunofluorescence canceling for highly multiplexed imaging capturing specific cell state"

### Sheet: Sheet1
No.	Antibody	Supplyer	identifier
1	AHNAK (clone EM-09)	Abcam	ab68556
2	Annexin-2/ANXA2 (clone D1/274.5)	Abcam	ab269511
3	Axl (clone MM0098-2N33)	Abcam	ab89224
4	Calnexin	Abcam	ab22595
5	Calreticulin (clone FMC 75)	Abcam	ab22683
6	Cleaved Caspase-3 (clone E83-77)	Abcam	ab32042
7	FOXO3A	Abcam	ab47285
8	Integrin beta 1 (clone 12G10)	Abcam	ab230291
9	Jagged1	Abcam	ab7771
10	LAMP1 (clone H4A3)	Abcam	ab25630
11	NF-kB p65	Abcam	ab194726
12	Nucleolin (clone 364-5)	Abcam	ab136649
13	Podoplanin / gp36 (clone 18H5)	Abcam	ab10288
14	SC35 (clone SC-35)	Abcam	ab11826
15	Smad3 (clone EP823Y)	Abcam	ab52903
16	Human CD107b (clone H4B4)	BD Biosciences	555803
17	Human Cyclin A	BD Biosciences	611269
18	GOLPH4 (clone 21G09)	BosterBio	M10120-1
19	CHD2 (clone 6D2)	Cell Engineering Corporation	CEC-040
20	Cytokeratin18 (clone D2C7)	Cell Engineering Corporation	CEC-046
21	Cytokeratin8 (clone 6F4F8)	Cell Engineering Corporation	CEC-045
22	DHX9/RNA helicaseA (clone 8E3)	Cell Engineering Corporation	CEC-042
23	Glis1 (clone 7-14)	Cell Engineering Corporation	CEC-054
24	Histone H3.3 (clone 4H2D7)	Cell Engineering Corporation	CEC-008
25	IGF-1R (clone 1B1)	Cell Engineering Corporation	CEC-061
26	Importin 4 (clone 3C2)	Cell Engineering Corporation	CEC-023
27	Importin alpha5/NPI-1 (clone 2D9)	Cell Engineering Corporation	CEC-021
28	INI1/BAF47/hSNF5 (clone 2C2)	Cell Engineering Corporation	CEC-037
29	Nup153 (clone R3G1)	Cell Engineering Corporation	CEC-030
30	Nup62/p62 (clone 8A12)	Cell Engineering Corporation	CEC-028
31	Nup98 (clone 2H10)	Cell Engineering Corporation	CEC-029
32	Oct4/POU5F1 (clone 1C10)	Cell Engineering Corporation	CEC-053
33	Prohibitin2 (clone 7F8E3)	Cell Engineering Corporation	CEC-052
34	Septin9-PanC (clone 1G7)	Cell Engineering Corporation	CEC-047
35	SUMO1 (clone 4D12)	Cell Engineering Corporation	CEC-043
36	SUMO2/3 (clone 3H12)	Cell Engineering Corporation	CEC-044
37	Akt (clone C67E7)	Cell Signaling Technology	4691
38	EphA2 (clone D4A2)	Cell Signaling Technology	6997
39	Ki-67 (clone D3B5)	Cell Signaling Technology	9129
40	MEK1/2 (clone L38C12)	Cell Signaling Technology	4694
41	N-Cadherin (clone 13A9)	Cell Signaling Technology	14215
42	NF-κB p65 (clone L8F6)	Cell Signaling Technology	6956
43	Phospho-ATF-2 (clone E6A8A)	Cell Signaling Technology	61584
44	β-Catenin (clone D10A8)	Cell Signaling Technology	84441
45	CAPZA1 (clone 2G4)	GeneTex	GTX84737
46	CENPA (clone 3-19)	GeneTex	GTX13939
47	p38 MAPK (clone 8G4D11)	GeneTex	GTX60771
48	DOCK4 (clone 3E7)	LifeSpan BioSciences	LS-C105088
49	Human IL6ST / CD130 / gp130 (clone 8D4D2)	LifeSpan BioSciences	LS‑C828388
50	H3.1 (clone 1D4F2)	Merck Millipore	MABE952
51	53BP1	Novus Biologicals	NB100-304
52	AKT1 pS473 (clone 17F6.B11)	Novus Biologicals	NBP1-69923
53	alpha Tubulin (clone DM1A)	Novus Biologicals	NB100-690
54	Calmodulin (clone 2D1)	Novus Biologicals	NB120-2860
55	CD163 (clone EDHu-1)	Novus Biologicals	NB110-40686
56	CD31/PECAM-1 (clone C31.3 + C31.7 + C31.10)	Novus Biologicals	NBP2-47785
57	CD68/SR-D1 (clone C68/684)	Novus Biologicals	NBP2-34587
58	CD81 (clone M38)	Novus Biologicals	NBP1-44861
59	CS Citrate Synthase (clone CL2545)	Novus Biologicals	NBP2-36771
60	Cyclin B1 (clone V92.1)	Novus Biologicals	NB100-2648
61	Cyclin D1 (clone SPM587)	Novus Biologicals	NBP2-34816
62	eEF1A1 (clone 23C11)	Novus Biologicals	NBP2-59411
63	EHD2 (clone 2D8)	Novus Biologicals	H00030846-M01
64	EWSR1 (clone 5H7)	Novus Biologicals	NBP1-92686
65	FAK (clone SC54-07)	Novus Biologicals	NBP2-67577
66	Ferritin Light Chain (clone FTL/1386)	Novus Biologicals	NBP2-54574
67	GFPT1 (clone 1F1A4)	Novus Biologicals	NBP2-52472
68	GRP78/HSPA5 (clone 1H11-1H7)	Novus Biologicals	NBP2-12888
69	Hsp47 (clone 1C4-1A6)	Novus Biologicals	NBP2-22400
70	HSP90 beta (clone H9010)	Novus Biologicals	NB110-61640
71	Integrin alpha 5/CD49e (clone SNAKA51)	Novus Biologicals	NBP2-50146
72	LAR/PTPRF (clone S165-38)	Novus Biologicals	NBP2-42172
73	Nucleobindin 1 (clone OTI1A5)	Novus Biologicals	NBP2-01446
74	p23/PTGES3 (clone JJ6)	Novus Biologicals	NB110-96879
75	PBEF/Visfatin/NAMPT (clone OMNI379)	Novus Biologicals	NBP2-80036
76	Peroxiredoxin 2 (clone 4E10-2D2)	Novus Biologicals	H00007001-M01
77	PTBP1 (clone 3H8)	Novus Biologicals	H00005725-M01
78	RSK3 (clone 3C4C8)	Novus Biologicals	NBP2-52555
79	SAP155 (clone JB40-32)	Novus Biologicals	NBP2-75656
80	STING/TMEM173	Novus Biologicals	NBP2-24683
81	Survivin (clone 1277A)	Novus Biologicals	NBP2-80971
82	TRAP alpha (clone OTI4C7)	Novus Biologicals	NBP2-01026
83	TUFM (clone CL2245)	Novus Biologicals	NBP2-36753
84	Vimentin (clone RV202)	Novus Biologicals	NBP1-97672
85	Wnt-3a (clone 1E6G4)	Novus Biologicals	NBP2-52588+B77
86	YAP1 (clone SU33-06)	Novus Biologicals	NBP2-67467
87	Histone H2A.X	OriGene	AP01346PU-N
88	PML	OriGene	TA326979
89	STAT3	OriGene	AM00149PU-N
90	ATF6 (clone 3B7E4)	proteintech	66563-1-Ig
91	Bcl-XL (clone 4C12A6)	proteintech	66020-1-Ig
92	BUB1	proteintech	13330-1-AP
93	Emerin	proteintech	10351-1-AP
94	Lamin B1 (clone 3C10G12)	proteintech	66095-1-Ig
95	Notch1	proteintech	10062-2-AP
96	PAI-1 (clone 1H4A5)	proteintech	66261-1-Ig
97	PCM1	proteintech	19856-1-AP
98	TGN46 (clone 1F6D5)	proteintech	66477-1-Ig
99	Human CD155/PVR (clone 300907)	R&D systems	MAB25301
100	Human ErbB2/Her2 (clone 191924)	R&D systems	MAB1129-100
101	Human HIPK2 (clone 493918)	R&D systems	MAB9307-100
102	Human IL-8/CXCL8 (clone 6217)	R&D systems	MAB208-100
103	Human Phospho-Src (clone 1246F)	R&D systems	MAB2685
104	Human Syndecan-3 (clone 374412)	R&D systems	MAB-35391
105	Human TGF-beta RI/ALK-5	R&D systems	AF3025
106	Human/Mouse E-Cadherin	R&D systems	AF748
107	Human/Mouse Frizzled-7 (clone 151143)	R&D systems	MAB1981-100
108	Human/Mouse/Rat GSK-3 beta (clone 272536)	R&D systems	MAB2506
109	Human/Mouse/Rat SOD2/Mn-SOD (clone 349810)	R&D systems	MAB3419
110	Myosin Heavy Chain (clone MF20)	R&D systems	MAB4470
111	EZH2	Rockland immunochemicals	600-401-BC6
112	ABCD3 (clone F-1)	Santa Cruz Biotechnology	sc-514728
113	ATRX (clone D-5)	Santa Cruz Biotechnology	sc-55584
114	beta Tubulin (clone 3F3-G2)	Santa Cruz Biotechnology	sc-53140
115	caveolin-1 (clone 7C8)	Santa Cruz Biotechnology	sc-53564
116	CD164 (clone H-4)	Santa Cruz Biotechnology	sc-271179
117	COPA (clone H-3)	Santa Cruz Biotechnology	sc-398099
118	Exportin T (clone D-11)	Santa Cruz Biotechnology	sc-514591
119	Filamin 1 (clone 3F180)	Santa Cruz Biotechnology	sc-71118
120	Fra1 (clone C-12)	Santa Cruz Biotechnology	sc-28310
121	Histone Deacetylase 2 (clone C-8)	Santa Cruz Biotechnology	sc-9959
122	HMG-I/HMG-Y (clone D-12)	Santa Cruz Biotechnology	sc-393213
123	hnRNP C1/C2 (clone 4F4)	Santa Cruz Biotechnology	sc-32308
124	IQGAP1 (clone C-9)	Santa Cruz Biotechnology	sc-376021
125	Ku86 (clone B-4)	Santa Cruz Biotechnology	sc-515736
126	MTA2 (clone F-9)	Santa Cruz Biotechnology	sc-55566
127	NUMB (clone 48)	Santa Cruz Biotechnology	sc-136554
128	p-4E-BP1/2/3 (clone A-10)	Santa Cruz Biotechnology	sc-271947
129	p-Atm (clone 10H11.E12)	Santa Cruz Biotechnology	sc-47739
130	p-ERK (clone E-4)	Santa Cruz Biotechnology	sc-7383
131	p-Histone H2A.X	Santa Cruz Biotechnology	sc-517348
132	p-MEK-3/6 (clone B-9)	Santa Cruz Biotechnology	sc-8407
133	p-p70 S6 kinase/S6K1 (clone A-6)	Santa Cruz Biotechnology	sc-8416
134	p70 S6 kinase/S6K1 (clone H-9)	Santa Cruz Biotechnology	sc-8418
135	PSF (clone 39-1)	Santa Cruz Biotechnology	sc-101137
136	Ran (clone A-7)	Santa Cruz Biotechnology	sc-271376
137	SAP 14 (clone C-12)	Santa Cruz Biotechnology	sc-514930
138	SPARC (clone D-2)	Santa Cruz Biotechnology	sc-398419
139	SQSTM1/p62 (clone D-3)	Santa Cruz Biotechnology	sc-28359
140	Tara (clone G-9)	Santa Cruz Biotechnology	sc-377474
141	Tom20 (F-10)	Santa Cruz Biotechnology	sc-17764
142	transgelin (clone 6G6)	Santa Cruz Biotechnology	sc-53932
143	Transketolase (clone H-7)	Santa Cruz Biotechnology	sc-390179
144	UVRAG (clone 2E8)	Santa Cruz Biotechnology	sc-293268
145	Waf1/Cip1/CDKN1A p21 (clone 187)	Santa Cruz Biotechnology	sc-817
146	YB-1 (clone E-7)	Santa Cruz Biotechnology	sc-398146
147	α-Actin (clone 1A4)	Santa Cruz Biotechnology	sc-32251
148	APC (clone 3E2)	Sigma-Aldrich	WH0000324M1
149	LAMIN A	Sigma-Aldrich	L1293-200UL
150	Laminin-2 (clone 4H8-2)	Sigma-Aldrich	L0663-.1ML
151	phospho-p38 (clone 6E5.2)	Sigma-Aldrich	MABS64
152	ALDOA (clone 3D9-6F3)	Thermo Fisher Scientific	H00000226-M01
153	Alpha-Smooth Muscle Actin (clone 1A4)	Thermo Fisher Scientific	14-9760-82
154	B-Raf (clone 7H30L21)	Thermo Fisher Scientific	702187
155	CD44 (clone Hermes-1)	Thermo Fisher Scientific	MA4400
156	CHD1 (clone 677616)	Thermo Fisher Scientific	MA5-24306
157	Clathrin Heavy Chain (clone X22)	Thermo Fisher Scientific	MA1-065
158	Cyclin E (clone SD20-24)	Thermo Fisher Scientific	MA5-32349
159	EpCAM (clone VU-1D9)	Thermo Fisher Scientific	MA1-10195
160	Fibronectin (clone 3F12)	Thermo Fisher Scientific	MIF2601
161	Filamin B (clone GT387)	Thermo Fisher Scientific	MA5-27748
162	FOXO3A (clone (5H17L19))	Thermo Fisher Scientific	701847
163	FUBP1 (clone SY11-04)	Thermo Fisher Scientific	MA5-32048
164	Glutaminase C (clone GT3211)	Thermo Fisher Scientific	MA5-31538
165	GPIP137 (clone 6H17L10)	Thermo Fisher Scientific	703658
166	HES1 (clone 3A3)	Thermo Fisher Scientific	H00003280-M02
167	IL-1 alpha (clone 4414)	Thermo Fisher Scientific	MA5-23694
168	IL-6 (clone 4H16L21)	Thermo Fisher Scientific	701028
169	Ku70/Ku80 (clone 162)	Thermo Fisher Scientific	MA5-12938
170	Laminin (clone A5)	Thermo Fisher Scientific	MA1-06100
171	mTOR (clone GT649)	Thermo Fisher Scientific	MA5-31505
172	Nestin (clone 10C2)	Thermo Fisher Scientific	14-9843-82
173	NPM1 (clone FC-61991)	Thermo Fisher Scientific	32-5200
174	PAK1 (clone 4D1)	Thermo Fisher Scientific	H00005058-M02
175	Phospho-EIF2S1 (clone 10H21L20)	Thermo Fisher Scientific	701268
176	Phospho-JNK1/JNK2 (clone D12H7L17)	Thermo Fisher Scientific	700031
177	PI3K p85 alpha (clone 6G10)	Thermo Fisher Scientific	MA5-17150
178	PKM2 (clone 3H18L21)	Thermo Fisher Scientific	703707
179	PRDM14 (clone 647002)	Thermo Fisher Scientific	MA5-24292
180	RAD50 (clone13B3)	Thermo Fisher Scientific	MA1-23269
181	SIRT1 (clone 2H9L18)	Thermo Fisher Scientific	703653
182	SMAD1/SMAD5 (clone 31H14L11)	Thermo Fisher Scientific	700047
183	SR (clone 16H3)	Thermo Fisher Scientific	33-9300
184	TEF1 (clone GT13112)	Thermo Fisher Scientific	MA5-27786
185	H3K14ac (clone 7G8)	Karmodiya et al., BMC Genomics 2012	-
186	H3K18ac (clone 20D2)	Unpublished. Established in Kimura lab (http://kimura-lab.bio.titech.ac.jp)	-
187	H3K23ac (clone 49D7)	Unpublished. Established in Kimura lab (http://kimura-lab.bio.titech.ac.jp)	-
188	H3K27ac (clone 9E2H10)	Kimura et al., Cell Structure Func 2008
189	H3K27me1 (clone 1B3)	Hayashi-Takanaka et al., J Cell Sci 2020
190	H3K27me3 (clone 1E7)	Hayashi-Takanaka et al., Nucleic Acids Res 2011
191	H3K36me2 (clone 2C3)	Rechtsteiner et al., PLoS Genet 2010
192	H3K36me3 (clone 13C9)	Rechtsteiner et al., PLoS Genet 2010
193	H3K4me1 (clone 19A5)	Kimura et al., Cell Structure Func 2008
194	H3K4me2 (clone 27A6)	Kimura et al., Cell Structure Func 2008
195	H3K4me3 (clone 16H10)	Kimura et al., Cell Structure Func 2008
196	H3K9ac (clone 19E5)	Kimura et al., Cell Structure Func 2008
197	H3K9me2 (clone 6D11)	Hayashi-Takanaka et al., Nucleic Acids Res 2011
198	H3K9me3 (clone 2F3)	Chandra et al., Mol Cell 2012
199	H3S10ph	Hayashi-Tanaka et al., J.C.B 2009
200	H3S28ph	Hayashi-Tanaka et al., Plos One 2014
201	H4K12ac (clone 50B3)	Hayashi-Tanaka et al., Chromosome Res 2015
202	H4K16ac (clone 1B2)	Hayashi-Tanaka et al., Chromosome Res 2015
203	H4K20me1 (clone 15F11)	Hayashi-Tanaka et al., Chromosome Res 2015
204	H4K20me2 (clone 2E2)	Hayashi-Tanaka et al., Chromosome Res 2015
205	H4K20me3 (clone 27F10)	Hayashi-Tanaka et al., Chromosome Res 2015
206	H4K5ac (clone 4A7)	Hayashi-Tanaka et al., Chromosome Res 2015
207	H4K8ac (clone 72A9)	Hayashi-Tanaka et al., Chromosome Res 2015
208	Pol II CTD (clone C13)	Stasevich et al., Nature 2014	-
209	Pol II Ser2ph (clone Pc26)	Stasevich et al., Nature 2014	-
210	Pol II Ser5ph (clone Pa57)	Stasevich et al., Nature 2014	-
211	AffiniPure Fab Fragment Goat Anti-Rabbit IgG, Fc fragment specific	Jackson ImmunoResearch	111-007-008
212	AffiniPure Fab Fragment Goat Anti-Mouse IgG1, Fcγ fragment specific	Jackson ImmunoResearch	115-007-185
213	AffiniPure Fab Fragment Goat Anti-Mouse IgG2a, Fcγ fragment specific	Jackson ImmunoResearch	115-007-186
214	AffiniPure Fab Fragment Goat Anti-Mouse IgG2b, Fcγ fragment specific	Jackson ImmunoResearch	115-007-187
215	AffiniPure Fab Fragment Donkey Anti-Rat IgG (H+L)	Jackson ImmunoResearch	712-007-003
216	AffiniPure Fab Fragment Bovine Anti-Goat IgG, Fc fragment specific	Jackson ImmunoResearch	805-007-008
